# Rapid mini-chromosome divergence among fungal isolates causing wheat blast outbreaks in Bangladesh and Zambia

**DOI:** 10.1101/2022.06.18.496690

**Authors:** Sanzhen Liu, Guifang Lin, Sowmya R. Ramachandran, Giovana Cruppe, David Cook, Kerry F. Pedley, Barbara Valent

**Affiliations:** Department of Plant Pathology, Kansas State University, Manhattan, KS 66506-5502, USA; Foreign Disease-Weed Science Research Unit, United States Department of Agriculture–Agricultural Research Service (USDA-ARS), Ft. Detrick, MD 21702-5023, USA

**Keywords:** wheat blast, mini-chromosome, *Magnaporthe*, effector

## Abstract

Global wheat production is seriously threatened by the filamentous fungal pathogen, *Magnaporthe oryzae*, causing wheat blast disease. The pathogen was first identified in South America and recently spread across continents to Bangladesh (South Asia) and Zambia (South-central Africa). *M. oryzae* strains closely related with a South American field isolate B71 was found to have caused the wheat blast outbreaks in South Asia and Africa. Here, we studied the genetic relationship among isolates found on the three continents. Using an improved reference genome for B71 and whole genome sequences of isolates from Bangladesh, Zambia, and South America, we found strong evidence to support that the outbreaks in Bangladesh and Zambia were caused by the introductions of genetically separated isolates. Structural variation analysis using whole genome short-read sequencing data indicate all isolates closely related to B71 maintained at least one supernumerary mini-chromosome and, interestingly, some Zambian isolates contain more than one mini-chromosome. Long-read sequencing and *de novo* genome assemblies of two Zambian isolates show that both contain a mini-chromosome similar to the B71 mini-chromosome, although pervasive structural variation exists among them. Genome assemblies also provide evidence that one Zambian isolate carries an additional mini-chromosome that is highly divergent from the B71 mini-chromosome. Our findings show that while the core genomes of the multiple introductions are highly similar, the mini-chromosomes have undergone marked diversification. The maintenance of the mini-chromosome during the multiple introductions, and the rapid sequence and structural variation suggests the mini-chromosomes may serve important virulence or niche adaptation roles under diverse environmental conditions.
