## Supplementary Data for "Rapid mini-chromosome divergence among fungal isolates causing wheat blast outbreaks in Bangladesh and Zambia"

### Sheet: Suppl_data_1
Supplementary Data 1. List of known effectors in B71*
qseqid	uniport_id	sseqid	Identity	match (aa)	qlen (aa)	slen (aa)	mismatch	gaps	qstart	qend	sstart	send	e-value	bitscore
Iug9	A0A0A7DM22	B71d_000002-T1	95	80	80	80	4	0	1	80	1	80	4e-50	154
Iug9	A0A0A7DM22	B71d_000004-T1	95	80	80	80	4	0	1	80	1	80	4e-50	154
Iug9	A0A0A7DM22	B71d_000005-T1	95	80	80	80	4	0	1	80	1	80	4e-50	154
MoCDIP2	G4MML4	B71d_001497-T1	98.84	173	173	173	2	0	1	173	1	173	4e-117	332
MoCDIP3	G4MX34	B71d_002976-T1	100	113	113	113	0	0	1	113	1	113	4e-80	233
MoCDIP4	G4MVX4	B71d_003586-T1	100	295	295	295	0	0	1	295	1	295	0	606
ACE1	Q6ZX14	B71d_003598-T1	99.23	4036	4034	4036	29	2	1	4034	1	4036	0	8248
BAS113	G4N0X0	B71d_004181-T1	99.54	659	659	659	3	0	1	659	1	659	0	1342
SPD2	G4N480	B71d_005107-T1	98.44	64	64	64	1	0	1	64	1	64	7e-41	129
AVR-Pi54	V5ZDU1	B71d_006043-T1	99.35	153	153	153	1	0	1	153	1	153	2e-107	306
MoCDIP1	G4N8Y3	B71d_006426-T1	99.44	355	355	355	2	0	1	355	1	355	0	697
SLP1	G4N906	B71d_007149-T1	98.77	162	162	162	2	0	1	162	1	162	2e-110	314
BAS107	G4N9C5	B71d_007252-T1	94.7	132	132	213	7	0	1	132	1	132	7e-83	244
BAS2	G5EI08	B71d_007412-T1	99.02	102	102	102	1	0	1	102	1	102	2e-67	200
BAS4	G5EI20	B71d_007425-T1	90.2	102	102	103	10	0	1	102	1	102	2e-66	197
MoHEG16	G4NBY8	B71d_007507-T1	98.65	148	148	148	2	0	1	148	1	148	2e-99	285
BAS3	G5EHH0	B71d_008451-T1	99.11	112	113	116	1	0	1	112	1	112	3e-77	226
AVR-Pita3	A7J0V0	B71d_010576-T1	94.03	201	226	353	12	0	1	201	1	201	4e-142	404
SPD9	A0A151V4M0	B71d_010584-T1	100	52	52	52	0	0	1	52	1	52	2e-32	107
MoCDIP5	A0A151V4Q6	B71d_010600-T1	100	179	192	179	0	0	14	192	1	179	6e-134	375
AVR-Rmg8	A0A286T6A2	B71d_010603-T1	100	109	109	109	0	0	1	109	1	109	5e-73	214
MC69	G5EI17	B71d_010948-T1	100	54	54	54	0	0	1	54	1	54	1e-33	110
AVRPi9	A0A0A7DMM3	B71d_011227-T1	100	91	91	91	0	0	1	91	1	91	2e-63	189
PWL2	Q01144	B71d_011586-T1	96.55	145	145	145	5	0	1	145	1	145	1e-101	290
BAS1	G5EHI7	B71d_011587-T1	99.13	115	115	115	1	0	1	115	1	115	7e-81	235
* blastp output of known effectors to B71 proteins

### Sheet: Suppl_data_2
Supplementary Data 2. SNPs that Bangladesh isolates carrying a unique genotype*
CHROM	POS	REF	ALT	12.1.037	12.1.181	B17_BTGP-6C4	B17_BTMaU-10	B18_BTMP-1828-5a	B18_BTMP-1845-3	B19_BTMP-194-2	B20_BTMP-202-1	B20_BTMP-2807-4	BdBar	BdMeh	ZMW18_06	ZMW18_08	ZMW18_10	ZMW18_11	ZMW19_09	ZMW19_13	ZMW19_17	ZMW20_03	ZMW20_04	ZMW20_07	ZMW20_14	ZMW20_15	ZMW20_16	B71-1	B71-2
chr1	644367	A	T	1	1	2	2	2	2	2	2	2	2	2	1	1	1	1	1	1	1	1	1	1	1	1	1	1	1
chr1	1232140	T	C	1	1	2	2	2	2	2	2	2	2	2	1	1	1	1	1	1	1	1	1	1	1	1	1	1	1
chr1	5802937	G	T	1	1	2	2	2	2	2	2	2	2	2	1	1	1	1	1	1	1	1	1	1	1	1	1	1	1
chr2	1356025	T	C	1	1	2	2	2	2	2	2	2	2	2	1	1	1	1	1	1	1	1	1	1	1	1	1	1	1
chr2	2380290	G	C	1	1	2	2	2	2	2	2	2	2	2	1	1	1	1	1	1	1	1	1	1	1	1	1	1	1
chr2	2445970	C	T	1	1	2	2	2	2	2	2	2	2	2	1	1	1	1	1	1	1	1	1	1	1	1	1	1	1
chr2	4560736	G	A	1	1	2	2	2	2	2	2	2	2	2	1	1	1	1	1	1	1	1	1	1	1	1	1	1	1
chr2	5229154	A	C	1	1	2	2	2	2	2	2	2	2	2	1	1	1	1	1	1	1	1	1	1	1	1	1	1	1
chr2	6310830	G	T	1	1	2	2	2	2	2	2	2	2	2	1	1	1	1	1	1	1	1	1	1	1	1	1	1	1
chr2	6464267	G	A	1	1	2	2	2	2	2	2	2	2	2	1	1	1	1	1	1	1	1	1	1	1	1	1	1	1
chr2	6891316	C	A	1	1	2	2	2	2	2	2	2	2	2	1	1	1	1	1	1	1	1	1	1	1	1	1	1	1
chr2	7597685	A	T	1	1	2	2	2	2	2	2	2	2	2	1	1	1	1	1	1	1	1	1	1	1	1	1	1	1
chr3	272417	G	C	1	1	2	2	2	2	2	2	2	2	2	1	1	1	1	1	1	1	1	1	1	1	1	1	1	1
chr3	1378678	C	A	1	1	2	2	2	2	2	2	2	2	2	1	1	1	1	1	1	1	1	1	1	1	1	1	1	1
chr3	1617523	C	G	1	1	2	2	2	2	2	2	2	2	2	1	1	1	1	1	1	1	1	1	1	1	1	1	1	1
chr3	2488701	C	T	1	1	2	2	2	2	2	2	2	2	2	1	1	1	1	1	1	1	1	1	1	1	1	1	1	1
chr3	2947938	G	A	1	1	2	2	2	2	2	2	2	2	2	1	1	1	1	1	1	1	1	1	1	1	1	1	1	1
chr3	4205059	G	A	1	1	2	2	2	2	2	2	2	2	2	1	1	1	1	1	1	1	1	1	1	1	1	1	1	1
chr3	4249850	T	C	1	1	2	2	2	2	2	2	2	2	2	1	1	1	1	1	1	1	1	1	1	1	1	1	1	1
chr3	4923884	A	T	1	1	2	2	2	2	2	2	2	2	2	1	1	1	1	1	1	1	1	1	1	1	1	1	1	1
chr3	7886534	A	C	1	1	2	2	2	2	2	2	2	2	2	1	1	1	1	1	1	1	1	1	1	1	1	1	1	1
chr3	7897754	T	C	0	1	2	2	2	2	2	2	2	2	2	1	1	1	1	1	1	1	1	1	1	1	1	1	1	1
chr3	7902120	A	T	0	1	2	2	2	2	2	2	2	2	2	1	1	1	1	1	1	1	1	1	1	1	1	1	1	1
chr3	7904766	T	C	0	1	2	2	2	2	2	2	2	2	2	1	1	1	1	1	1	1	1	1	1	1	1	1	1	1
chr3	8007929	T	C	2	1	2	2	2	2	2	2	2	2	2	1	1	1	1	1	1	1	1	1	1	1	1	1	1	1
chr4	98888	C	T	0	1	2	2	2	2	2	2	2	2	2	1	1	1	1	1	1	1	1	1	1	1	1	1	1	1
chr4	831360	C	T	1	1	2	2	2	2	2	2	2	2	2	1	1	1	1	1	1	1	1	1	1	1	1	1	1	1
chr4	971493	G	C	1	1	2	2	2	2	2	2	2	2	2	1	1	1	1	1	1	1	1	1	1	1	1	1	1	1
chr4	3262969	C	T	1	1	2	2	2	2	2	2	2	2	2	1	1	1	1	1	1	1	1	1	1	1	1	1	1	1
chr6	668303	G	A	1	1	2	2	2	2	2	2	2	2	2	1	1	1	1	1	1	1	1	1	1	1	1	1	1	1
chr6	3555633	C	T	1	1	2	2	2	2	2	2	2	2	2	1	1	1	1	1	1	1	1	1	1	1	1	1	1	1
chr6	5800619	C	A	1	1	2	2	2	2	2	2	2	2	2	1	1	1	1	1	1	1	1	1	1	1	1	1	1	1
chr7	164935	G	T	1	1	2	2	2	2	2	2	2	2	2	1	1	1	1	1	1	1	1	1	1	1	1	1	1	1
chr7	447714	T	G	1	1	2	2	2	2	2	2	2	2	2	1	1	1	1	1	1	1	1	1	1	1	1	1	1	1
chr7	916854	C	T	1	1	2	2	2	2	2	2	2	2	2	1	1	1	1	1	1	1	1	1	1	1	1	1	1	1
chr7	1063676	A	G	1	1	2	2	2	2	2	2	2	2	2	1	1	1	1	1	1	1	1	1	1	1	1	1	1	1
chr7	2745644	T	C	1	1	2	2	2	2	2	2	2	2	2	1	1	1	1	1	1	1	1	1	1	1	1	1	1	1
chr7	3303652	T	A	1	1	2	2	2	2	2	2	2	2	2	1	1	1	1	1	1	1	1	1	1	1	1	1	1	1
chr7	3477191	T	A	1	1	2	2	2	2	2	2	2	2	2	1	1	1	1	1	1	1	1	1	1	1	1	1	1	1
chr7	3566222	C	T	1	1	2	2	2	2	2	2	2	2	2	1	1	1	1	1	1	1	1	1	1	1	1	1	1	1
mini	299243	G	A	0	1	2	2	2	2	2	2	2	2	2	1	1	1	1	1	1	1	1	1	1	1	1	1	1	1
* 1 represents a genotype matching to the reference allele; 2 represents the other allele
